# Cell line identity rather than medium composition determines transcriptomic profiles of HepaRG and HuH7 cells cultured in chemically defined or serum-based media: comparison with primary human hepatocytes

**DOI:** 10.64898/2026.03.09.710463

**Authors:** Ahmed S. M. Ali, Heike Sprenger, Albert Braeuning, Jens Kurreck

**Affiliations:** Technische Universität Berlin, Chair of Applied Biochemistry, Berlin, Germany; German Federal Institute for Risk Assessment (BfR), Berlin, Department Chemical and Product Safety, Germany

**Keywords:** chemically defined medium (CDM), serum-free medium, HepaRG, HuH7, primary human hepatocytes (PHH), RNA-seq, transcriptomic analysis, liver

## Abstract

The composition of culture medium is a major, yet frequently undercontrolled, determinant of hepatic cell state *in vitro*. For decades, fetal bovine serum (FBS) has been routinely incorporated into liver cell culture. Its undefined and lot-to-lot variable composition can, however, confound cell identity and experimental reproducibility. Serum-free, chemically defined media (CDM) represent an alternative approach that can improve standardization, but the consequences of transitioning from FBS-supplemented media (FBS-SM) to CDM remain insufficiently characterized in hepatic models, particularly with respect to metabolic and detoxification programs that govern xenobiotic handling and hepatotoxicity readouts. Here, we systematically assessed how replacing FBS-SM with CDM remodels transcriptomic profiles in two widely used human hepatic cell lines (HepaRG and HuH7 cells) and compared the results to that obtained from primary human hepatocytes (PHH). Global transcriptomic analyses indicated that cell type was the primary driver of variance, whereas medium induced a model-dependent secondary effect. Functional interpretation showed preferential enhancement of xenobiotic metabolism and transport-associated programs in HepaRG cells, while HuH7 cells response was dominated by lipid/sterol homeostasis and stress-linked processes. Benchmarking against PHH based on hepatic identity and detoxification gene panels further supported improved PHH alignment for HepaRG cells under CDM compared to cultures with FBS-SM, with limited improvement for HuH7 cells. Collectively, these findings address a key knowledge gap by defining how FBS-SM and CDM impact the transcriptomic profiles of HepaRG and HuH7 cells.
