## Supplementary material for "Cell line identity rather than medium composition determines transcriptomic profiles of HepaRG and HuH7 cells cultured in chemically defined or serum-based media: comparison with primary human hepatocytes": Table S7

### Sheet: ssgsea_delta_CDM_minus_FBS
Table S7. Table_S7_QuickGO_ssGSEA_outputs.xlsx. QuickGO ssGSEA scores. Per-sample ssGSEA matrices (GSVA/ssGSEA on DESeq2 VST) and condition summaries for the GO:BP term sets
set_name	HepaRG_CDM_minus_FBS	HuH7_CDM_minus_FBS
Cell_stress_and_homeostasis | GO:0002526 | acute inflammatory response	-387.711	92.816
Cell_stress_and_homeostasis | GO:0006974 | DNA damage response	123.901	53.1467
Cell_stress_and_homeostasis | GO:0006979 | response to oxidative stress	7.02175	-69.0213
Cell_stress_and_homeostasis | GO:0009410 | response to xenobiotic stimulus	-173.722	-16.9868
Cell_stress_and_homeostasis | GO:0034976 | response to endoplasmic reticulum stress	1.68966	-58.8214
Cell_stress_and_homeostasis | GO:0042632 | cholesterol homeostasis	-373.861	54.2976
Energy_and_mitochondria | GO:0043190 | ATP-binding cassette (ABC) transporter complex	-129.065	194.293
Energy_and_mitochondria | GO:0045333 | cellular respiration	-159.323	114.428
Inflammation_immune | GO:0002526 | acute inflammatory response	-387.711	92.816
Lipid_metabolism | GO:0006629 | lipid metabolic process	-190.043	-18.4895
Lipid_metabolism | GO:0008202 | steroid metabolic process	-265.373	5.21646
Lipid_metabolism | GO:0008206 | bile acid metabolic process	-125.516	299.067
Lipid_metabolism | GO:0015125 | bile acid transmembrane transporter activity	-60.0416	71.7144
Lipid_metabolism | GO:0042632 | cholesterol homeostasis	-373.861	54.2976
Transport_and_secretion | GO:0009306 | protein secretion	-14.3095	-96.7629
Transport_and_secretion | GO:0015125 | bile acid transmembrane transporter activity	-60.0416	71.7144
Transport_and_secretion | GO:0015711 | organic anion transport	-308.615	-5.50713
Transport_and_secretion | GO:0015849 | organic acid transport	-270.109	-39.9139
Transport_and_secretion | GO:0042908 | xenobiotic transport	287.284	-39.3229
Transport_and_secretion | GO:0043190 | ATP-binding cassette (ABC) transporter complex	-129.065	194.293
Transport_and_secretion | GO:0055085 | transmembrane transport	-107.065	-6.88572
Xenobiotic_detoxification | GO:0006749 | glutathione metabolic process	-41.6108	-108.289
Xenobiotic_detoxification | GO:0006805 | xenobiotic metabolic process	-466.019	-67.4394
Xenobiotic_detoxification | GO:0009410 | response to xenobiotic stimulus	-173.722	-16.9868
Xenobiotic_detoxification | GO:0042178 | xenobiotic catabolic process	-971.729	104.553
Xenobiotic_detoxification | GO:0042908 | xenobiotic transport	287.284	-39.3229

### Sheet: ssgsea_group_means_Celltype_in_
Table S7. Table_S7_QuickGO_ssGSEA_outputs.xlsx. QuickGO ssGSEA scores. Per-sample ssGSEA matrices (GSVA/ssGSEA on DESeq2 VST) and condition summaries for the GO:BP term sets
set_name	HepaRG_CDM	HuH7_CDM	PHH
Cell_stress_and_homeostasis | GO:0002526 | acute inflammatory response	-2965.99	-511.685	-4770.35
Cell_stress_and_homeostasis | GO:0006974 | DNA damage response	-3362.54	-4122.48	-2917.79
Cell_stress_and_homeostasis | GO:0006979 | response to oxidative stress	-4054.83	-3802.56	-3962.27
Cell_stress_and_homeostasis | GO:0009410 | response to xenobiotic stimulus	-2866.6	-2233.14	-3450.03
Cell_stress_and_homeostasis | GO:0034976 | response to endoplasmic reticulum stress	-5026.13	-4804.31	-5305.19
Cell_stress_and_homeostasis | GO:0042632 | cholesterol homeostasis	-3997.01	-3244.83	-5676.79
Energy_and_mitochondria | GO:0043190 | ATP-binding cassette (ABC) transporter complex	-3552.87	-2352.77	-6405.75
Energy_and_mitochondria | GO:0045333 | cellular respiration	-5791.68	-4634.85	-5841.82
Inflammation_immune | GO:0002526 | acute inflammatory response	-2965.99	-511.685	-4770.35
Lipid_metabolism | GO:0006629 | lipid metabolic process	-3281.19	-2238.4	-3888.07
Lipid_metabolism | GO:0008202 | steroid metabolic process	-3635.3	-2431.98	-5080.55
Lipid_metabolism | GO:0008206 | bile acid metabolic process	-3296.82	-1725.58	-5165.69
Lipid_metabolism | GO:0015125 | bile acid transmembrane transporter activity	804.505	1697.58	-3651.42
Lipid_metabolism | GO:0042632 | cholesterol homeostasis	-3997.01	-3244.83	-5676.79
Transport_and_secretion | GO:0009306 | protein secretion	-2771.29	-2757.5	-2676.83
Transport_and_secretion | GO:0015125 | bile acid transmembrane transporter activity	804.505	1697.58	-3651.42
Transport_and_secretion | GO:0015711 | organic anion transport	-1693.33	-1277.09	-2510.71
Transport_and_secretion | GO:0015849 | organic acid transport	-1903.47	-1417.95	-2700.67
Transport_and_secretion | GO:0042908 | xenobiotic transport	-2039	-2084.86	-3482.64
Transport_and_secretion | GO:0043190 | ATP-binding cassette (ABC) transporter complex	-3552.87	-2352.77	-6405.75
Transport_and_secretion | GO:0055085 | transmembrane transport	-2102.97	-1690.74	-2117.94
Xenobiotic_detoxification | GO:0006749 | glutathione metabolic process	-4151.85	-3316.44	-4676.69
Xenobiotic_detoxification | GO:0006805 | xenobiotic metabolic process	-2902.95	-525.544	-5088.13
Xenobiotic_detoxification | GO:0009410 | response to xenobiotic stimulus	-2866.6	-2233.14	-3450.03
Xenobiotic_detoxification | GO:0042178 | xenobiotic catabolic process	-3263.19	-530.886	-7061.84
Xenobiotic_detoxification | GO:0042908 | xenobiotic transport	-2039	-2084.86	-3482.64

### Sheet: ssgsea_group_means_Medium_CDM_v
Table S7. Table_S7_QuickGO_ssGSEA_outputs.xlsx. QuickGO ssGSEA scores. Per-sample ssGSEA matrices (GSVA/ssGSEA on DESeq2 VST) and condition summaries for the GO:BP term sets
set_name	HepaRG_CDM	HepaRG_FBS	HuH7_CDM	HuH7_FBS	PHH
Cell_stress_and_homeostasis | GO:0002526 | acute inflammatory response	-2965.99	-2578.28	-511.685	-604.501	-4770.35
Cell_stress_and_homeostasis | GO:0006974 | DNA damage response	-3362.54	-3486.44	-4122.48	-4175.63	-2917.79
Cell_stress_and_homeostasis | GO:0006979 | response to oxidative stress	-4054.83	-4061.85	-3802.56	-3733.54	-3962.27
Cell_stress_and_homeostasis | GO:0009410 | response to xenobiotic stimulus	-2866.6	-2692.87	-2233.14	-2216.15	-3450.03
Cell_stress_and_homeostasis | GO:0034976 | response to endoplasmic reticulum stress	-5026.13	-5027.82	-4804.31	-4745.49	-5305.19
Cell_stress_and_homeostasis | GO:0042632 | cholesterol homeostasis	-3997.01	-3623.15	-3244.83	-3299.13	-5676.79
Energy_and_mitochondria | GO:0043190 | ATP-binding cassette (ABC) transporter complex	-3552.87	-3423.8	-2352.77	-2547.06	-6405.75
Energy_and_mitochondria | GO:0045333 | cellular respiration	-5791.68	-5632.36	-4634.85	-4749.28	-5841.82
Inflammation_immune | GO:0002526 | acute inflammatory response	-2965.99	-2578.28	-511.685	-604.501	-4770.35
Lipid_metabolism | GO:0006629 | lipid metabolic process	-3281.19	-3091.14	-2238.4	-2219.91	-3888.07
Lipid_metabolism | GO:0008202 | steroid metabolic process	-3635.3	-3369.93	-2431.98	-2437.2	-5080.55
Lipid_metabolism | GO:0008206 | bile acid metabolic process	-3296.82	-3171.3	-1725.58	-2024.64	-5165.69
Lipid_metabolism | GO:0015125 | bile acid transmembrane transporter activity	804.505	864.547	1697.58	1625.87	-3651.42
Lipid_metabolism | GO:0042632 | cholesterol homeostasis	-3997.01	-3623.15	-3244.83	-3299.13	-5676.79
Transport_and_secretion | GO:0009306 | protein secretion	-2771.29	-2756.98	-2757.5	-2660.74	-2676.83
Transport_and_secretion | GO:0015125 | bile acid transmembrane transporter activity	804.505	864.547	1697.58	1625.87	-3651.42
Transport_and_secretion | GO:0015711 | organic anion transport	-1693.33	-1384.71	-1277.09	-1271.58	-2510.71
Transport_and_secretion | GO:0015849 | organic acid transport	-1903.47	-1633.36	-1417.95	-1378.03	-2700.67
Transport_and_secretion | GO:0042908 | xenobiotic transport	-2039	-2326.28	-2084.86	-2045.53	-3482.64
Transport_and_secretion | GO:0043190 | ATP-binding cassette (ABC) transporter complex	-3552.87	-3423.8	-2352.77	-2547.06	-6405.75
Transport_and_secretion | GO:0055085 | transmembrane transport	-2102.97	-1995.91	-1690.74	-1683.86	-2117.94
Xenobiotic_detoxification | GO:0006749 | glutathione metabolic process	-4151.85	-4110.24	-3316.44	-3208.15	-4676.69
Xenobiotic_detoxification | GO:0006805 | xenobiotic metabolic process	-2902.95	-2436.93	-525.544	-458.104	-5088.13
Xenobiotic_detoxification | GO:0009410 | response to xenobiotic stimulus	-2866.6	-2692.87	-2233.14	-2216.15	-3450.03
Xenobiotic_detoxification | GO:0042178 | xenobiotic catabolic process	-3263.19	-2291.46	-530.886	-635.439	-7061.84
Xenobiotic_detoxification | GO:0042908 | xenobiotic transport	-2039	-2326.28	-2084.86	-2045.53	-3482.64

### Sheet: ssgsea_scores_all_samples
Table S7. Table_S7_QuickGO_ssGSEA_outputs.xlsx. QuickGO ssGSEA scores. Per-sample ssGSEA matrices (GSVA/ssGSEA on DESeq2 VST) and condition summaries for the GO:BP term sets
set_name	Hu_C_1	Hu_C_2	Hu_C_3	Hu_S_1	Hu_S_2	Hu_S_3	PHH_1	PHH_2	RG_C_1	RG_C_2	RG_C_3	RG_S_1	RG_S_2	RG_S_3
Cell_stress_and_homeostasis | GO:0002526 | acute inflammatory response	-518.527	-519.777	-496.751	-602.447	-600.311	-610.744	-4780.03	-4760.67	-3103.8	-2665.08	-3129.09	-1996.01	-2853.72	-2885.11
Cell_stress_and_homeostasis | GO:0006974 | DNA damage response	-4125.7	-4127.35	-4114.4	-4180.15	-4173.08	-4173.65	-2929.61	-2905.98	-3348.85	-3404.74	-3334.04	-3717.33	-3365.07	-3376.93
Cell_stress_and_homeostasis | GO:0006979 | response to oxidative stress	-3797.34	-3801.24	-3809.11	-3742.22	-3730.22	-3728.19	-3966.09	-3958.45	-4060.26	-4043.68	-4060.55	-4113.67	-4024.04	-4047.83
Cell_stress_and_homeostasis | GO:0009410 | response to xenobiotic stimulus	-2235.43	-2240.57	-2223.42	-2235.59	-2205.8	-2207.07	-3451.7	-3448.36	-2923.6	-2729.73	-2946.45	-2529.98	-2765.13	-2783.51
Cell_stress_and_homeostasis | GO:0034976 | response to endoplasmic reticulum stress	-4813.2	-4811.68	-4788.05	-4739.06	-4751.25	-4746.16	-5314.1	-5296.28	-5043.03	-4996.42	-5038.96	-5116.17	-4981.84	-4985.46
Cell_stress_and_homeostasis | GO:0042632 | cholesterol homeostasis	-3206.51	-3271.64	-3256.34	-3308.94	-3319.96	-3268.48	-5675.3	-5678.29	-4157.33	-3665.78	-4167.92	-3252.05	-3787.93	-3829.47
Energy_and_mitochondria | GO:0043190 | ATP-binding cassette (ABC) transporter complex	-2316.9	-2443.64	-2297.77	-2417.51	-2611.79	-2611.89	-6465.1	-6346.39	-3712.38	-3114.42	-3831.8	-3759.12	-3233.65	-3278.64
Energy_and_mitochondria | GO:0045333 | cellular respiration	-4584.08	-4669.56	-4650.92	-4734.35	-4774.9	-4738.6	-5806.96	-5876.68	-5860.62	-5710.95	-5803.47	-5242.51	-5814.47	-5840.09
Inflammation_immune | GO:0002526 | acute inflammatory response	-518.527	-519.777	-496.751	-602.447	-600.311	-610.744	-4780.03	-4760.67	-3103.8	-2665.08	-3129.09	-1996.01	-2853.72	-2885.11
Lipid_metabolism | GO:0006629 | lipid metabolic process	-2237.63	-2248.09	-2229.49	-2224.33	-2218.66	-2216.75	-3890.69	-3885.44	-3356.65	-3149.88	-3337.03	-2818.81	-3213.51	-3241.1
Lipid_metabolism | GO:0008202 | steroid metabolic process	-2424.65	-2454.84	-2416.46	-2450.05	-2437.65	-2423.89	-5064.35	-5096.76	-3777.97	-3361	-3766.94	-2938.76	-3566.69	-3604.34
Lipid_metabolism | GO:0008206 | bile acid metabolic process	-1689.73	-1751.72	-1735.28	-2065.93	-2008.89	-1999.11	-5165.04	-5166.34	-3479.97	-3033.56	-3376.93	-2721.52	-3351.06	-3441.33
Lipid_metabolism | GO:0015125 | bile acid transmembrane transporter activity	1684.57	1745	1663.18	1593.4	1549.2	1735	-3639.78	-3663.06	586.606	1160.58	666.329	1536.43	552.449	504.765
Lipid_metabolism | GO:0042632 | cholesterol homeostasis	-3206.51	-3271.64	-3256.34	-3308.94	-3319.96	-3268.48	-5675.3	-5678.29	-4157.33	-3665.78	-4167.92	-3252.05	-3787.93	-3829.47
Transport_and_secretion | GO:0009306 | protein secretion	-2761.15	-2760.8	-2750.55	-2669.41	-2657.99	-2654.82	-2688.05	-2665.61	-2786.54	-2738.29	-2789.04	-2699.68	-2774.39	-2796.88
Transport_and_secretion | GO:0015125 | bile acid transmembrane transporter activity	1684.57	1745	1663.18	1593.4	1549.2	1735	-3639.78	-3663.06	586.606	1160.58	666.329	1536.43	552.449	504.765
Transport_and_secretion | GO:0015711 | organic anion transport	-1291.44	-1287.97	-1251.86	-1272.07	-1266.94	-1275.74	-2487.03	-2534.39	-1808.39	-1503.7	-1767.9	-1258.54	-1432.18	-1463.42
Transport_and_secretion | GO:0015849 | organic acid transport	-1425.93	-1432.56	-1395.35	-1384.82	-1382.89	-1366.39	-2679.5	-2721.84	-2005.62	-1721.85	-1982.94	-1509.81	-1679.13	-1711.14
Transport_and_secretion | GO:0042908 | xenobiotic transport	-2115.74	-2063.29	-2075.55	-2046.09	-2026.68	-2063.84	-3546.94	-3418.34	-2168.49	-1834.33	-2114.18	-2342.95	-2362.76	-2273.14
Transport_and_secretion | GO:0043190 | ATP-binding cassette (ABC) transporter complex	-2316.9	-2443.64	-2297.77	-2417.51	-2611.79	-2611.89	-6465.1	-6346.39	-3712.38	-3114.42	-3831.8	-3759.12	-3233.65	-3278.64
Transport_and_secretion | GO:0055085 | transmembrane transport	-1677.58	-1696.84	-1697.81	-1690.76	-1674.32	-1686.5	-2116.6	-2119.29	-2146.38	-2029.36	-2133.18	-1891.08	-2043.3	-2053.34
Xenobiotic_detoxification | GO:0006749 | glutathione metabolic process	-3276.48	-3368.15	-3304.68	-3227.48	-3190.32	-3206.65	-4655.64	-4697.74	-4188.91	-4088.73	-4177.9	-4080.65	-4158.2	-4091.87
Xenobiotic_detoxification | GO:0006805 | xenobiotic metabolic process	-534.324	-532.735	-509.572	-506.313	-446.569	-421.431	-5081.94	-5094.33	-3109.17	-2485.24	-3114.44	-1711.28	-2780.63	-2818.88
Xenobiotic_detoxification | GO:0009410 | response to xenobiotic stimulus	-2235.43	-2240.57	-2223.42	-2235.59	-2205.8	-2207.07	-3451.7	-3448.36	-2923.6	-2729.73	-2946.45	-2529.98	-2765.13	-2783.51
Xenobiotic_detoxification | GO:0042178 | xenobiotic catabolic process	-537.686	-514.014	-540.958	-682.924	-582.237	-641.157	-7053.63	-7070.05	-3508.25	-2704.63	-3576.68	-724.825	-3038.48	-3111.07
Xenobiotic_detoxification | GO:0042908 | xenobiotic transport	-2115.74	-2063.29	-2075.55	-2046.09	-2026.68	-2063.84	-3546.94	-3418.34	-2168.49	-1834.33	-2114.18	-2342.95	-2362.76	-2273.14
