## Supplementary material for "Cell line identity rather than medium composition determines transcriptomic profiles of HepaRG and HuH7 cells cultured in chemically defined or serum-based media: comparison with primary human hepatocytes": Table S2

### Sheet: Identity_panels
Table S2. Table_S2_identity_panels_and_PHH_similarity.xlsx. Identity panel benchmarking. PHH-referenced similarity scores for hepatic identity gene panels across HepaRG and HuH7 in FBS-SM vs CDM
Panel	Subpanel	GeneID
Identity markers	Adult hepatocyte	ALB
Identity markers	Adult hepatocyte	CYP3A4
Identity markers	Adult hepatocyte	FOXA2
Identity markers	Adult hepatocyte	HNF1A
Identity markers	Adult hepatocyte	HNF4A
Identity markers	Adult hepatocyte	HP
Identity markers	Adult hepatocyte	KRT18
Identity markers	Adult hepatocyte	KRT8
Identity markers	Adult hepatocyte	SERPINA1
Identity markers	Adult hepatocyte	TF
Identity markers	Adult hepatocyte	TTR
Identity markers	Fetal / progenitor	AFP
Identity markers	Fetal / progenitor	EPCAM
Identity markers	Fetal / progenitor	KRT19
Identity markers	Fetal / progenitor	PROM1
Identity markers	Fetal / progenitor	SOX9
Identity markers	Inflammation / stress	CRP
Identity markers	Inflammation / stress	CXCL8
Identity markers	Inflammation / stress	ICAM1
Identity markers	Inflammation / stress	IL6
Identity markers	Inflammation / stress	SAA1
Identity markers	Inflammation / stress	SERPINA1

### Sheet: PHH_similarity_scores
Table S2. Table_S2_identity_panels_and_PHH_similarity.xlsx. Identity panel benchmarking. PHH-referenced similarity scores for hepatic identity gene panels across HepaRG and HuH7 in FBS-SM vs CDM
panel	Condition	PHH_similarity_score	RMSE_to_PHH	n_genes_used
Adult hepatocyte	PHH	1	0	11
Adult hepatocyte	HepaRG_CDM	0.628072	2.5263	11
Adult hepatocyte	HepaRG_FBS	0.529657	3.19478	11
Adult hepatocyte	HuH7_CDM	0	6.79245	11
Adult hepatocyte	HuH7_FBS	0.0348935	6.55544	11
Fetal / progenitor	PHH	1	0	5
Fetal / progenitor	HepaRG_CDM	0.550029	3.13656	5
Fetal / progenitor	HepaRG_FBS	0.521287	3.33691	5
Fetal / progenitor	HuH7_CDM	0	6.97058	5
Fetal / progenitor	HuH7_FBS	0.0129299	6.88045	5
Inflammation / stress	PHH	1	0	6
Inflammation / stress	HepaRG_CDM	0.355591	6.3973	6
Inflammation / stress	HepaRG_FBS	0.345633	6.49616	6
Inflammation / stress	HuH7_CDM	0	9.92739	6
Inflammation / stress	HuH7_FBS	0.00849147	9.84309	6
