## Supplementary material for "Cell line identity rather than medium composition determines transcriptomic profiles of HepaRG and HuH7 cells cultured in chemically defined or serum-based media: comparison with primary human hepatocytes": Table S1

### Sheet: Gene_panels
Table S1. Table_S1_detox_panels_similarity_and_matrices.xlsx. Detox panel benchmarking. Detox gene-panel expression matrices and PHH similarity scores (Phase I/II and transporters).
Panel	Subpanel	GeneID
Phase I enzymes	ADHs	ADH5
Phase I enzymes	ADHs	ADH1B
Phase I enzymes	ADHs	ADH6
Phase I enzymes	ADHs	ADHFE1
Phase I enzymes	ADHs	ADH1C
Phase I enzymes	ADHs	ADH4
Phase I enzymes	ADHs	ADH1A
Phase I enzymes	CYPs	CYP3A5
Phase I enzymes	CYPs	CYP3A4
Phase I enzymes	CYPs	CYP2C9
Phase I enzymes	CYPs	CYP2C8
Phase I enzymes	CYPs	CYP2E1
Phase I enzymes	CYPs	CYP2A6
Phase I enzymes	CYPs	CYP2D6
Phase I enzymes	CYPs	CYP2B6
Phase I enzymes	CYPs	CYP1A2
Phase I enzymes	CYPs	CYP2C19
Phase I enzymes	CYPs	CYP3A7
Phase I enzymes	CYPs	CYP3A43
Phase I enzymes	FMOs	FMO5
Phase I enzymes	FMOs	FMO3
Phase I enzymes	FMOs	FMO4
Phase I enzymes	FMOs	FMO1
Phase I enzymes	FMOs	FMO2
Phase I enzymes	ALDHs	ALDH1A1
Phase I enzymes	ALDHs	ALDH3A2
Phase I enzymes	ALDHs	ALDH7A1
Phase I enzymes	ALDHs	ALDH1B1
Phase I enzymes	ALDHs	ALDH9A1
Phase I enzymes	ALDHs	ALDH18A1
Phase I enzymes	ALDHs	ALDH2
Phase I enzymes	ALDHs	ALDH4A1
Phase I enzymes	ALDHs	ALDH6A1
Phase I enzymes	ALDHs	ALDH1L1
Phase I enzymes	ALDHs	ALDH5A1
Phase I enzymes	ALDHs	ALDH16A1
Phase I enzymes	ALDHs	ALDH8A1
Phase I enzymes	ALDHs	ALDH3B1
Phase I enzymes	ALDHs	ALDH3A1
Phase I enzymes	ALDHs	ALDH1A3
Phase I enzymes	ALDHs	ALDH1L2
Phase I enzymes	ALDHs	ALDH1A2
Phase I enzymes	Other	POR
Phase I enzymes	Other	XDH
Phase II enzymes	SULTs	SULT1A1
Phase II enzymes	SULTs	SULT2A1
Phase II enzymes	SULTs	SULT1B1
Phase II enzymes	SULTs	SULT1E1
Phase II enzymes	SULTs	SULT1C2
Phase II enzymes	SULTs	SULT1A2
Phase II enzymes	SULTs	SULT1C4
Phase II enzymes	UGTs	UGT2A3
Phase II enzymes	UGTs	UGT1A6
Phase II enzymes	UGTs	UGT2B4
Phase II enzymes	UGTs	UGT2B15
Phase II enzymes	UGTs	UGT8
Phase II enzymes	UGTs	UGT3A1
Phase II enzymes	UGTs	UGT2B17
Phase II enzymes	UGTs	UGT2B28
Phase II enzymes	NATs	NAT10
Phase II enzymes	NATs	NAT9
Phase II enzymes	NATs	NAT14
Phase II enzymes	NATs	NAT1
Phase II enzymes	NATs	NAT8L
Phase II enzymes	NATs	NAT2
Phase II enzymes	NATs	NAT8
Phase II enzymes	GSTs	GSTP1
Phase II enzymes	GSTs	GSTO1
Phase II enzymes	GSTs	GSTK1
Phase II enzymes	GSTs	GSTM4
Phase II enzymes	GSTs	GSTM1
Phase II enzymes	GSTs	GSTZ1
Phase II enzymes	GSTs	GSTCD
Phase II enzymes	GSTs	GSTA4
Phase II enzymes	GSTs	GSTA1
Phase II enzymes	GSTs	GSTM3
Phase II enzymes	GSTs	GSTM2
Phase II enzymes	GSTs	GSTO2
Phase II enzymes	GSTs	GSTT2
Membrane transporters	ABC	ABCC3
Membrane transporters	ABC	ABCB6
Membrane transporters	ABC	ABCC1
Membrane transporters	ABC	ABCB7
Membrane transporters	ABC	ABCC4
Membrane transporters	ABC	ABCB8
Membrane transporters	ABC	ABCB10
Membrane transporters	ABC	ABCC5
Membrane transporters	ABC	ABCC10
Membrane transporters	ABC	ABCC2
Membrane transporters	ABC	ABCB1
Membrane transporters	ABC	ABCC6
Membrane transporters	ABC	ABCB4
Membrane transporters	ABC	ABCC9
Membrane transporters	ABC	ABCG1
Membrane transporters	ABC	ABCC6P1
Membrane transporters	ABC	ABCG2
Membrane transporters	ABC	ABCB11
Membrane transporters	ABC	ABCC11
Membrane transporters	SLCO	SLCO2B1
Membrane transporters	SLCO	SLCO3A1
Membrane transporters	SLCO	SLCO4C1
Membrane transporters	SLCO	SLCO1A2
Membrane transporters	SLCO	SLCO6A1

### Sheet: phh_similarity_scores
Table S1. Table_S1_detox_panels_similarity_and_matrices.xlsx. Detox panel benchmarking. Detox gene-panel expression matrices and PHH similarity scores (Phase I/II and transporters).
panel	Condition	PHH_similarity_score	RMSE_to_PHH	n_genes_used
Phase I detox	PHH	1	0	43
Phase I detox	HepaRG_CDM	0.403282	3.97924	43
Phase I detox	HepaRG_FBS	0.321345	4.52564	43
Phase I detox	HuH7_CDM	0	6.66855	43
Phase I detox	HuH7_FBS	0.016375	6.55935	43
Phase II conjug.	PHH	1	0	34
Phase II conjug.	HepaRG_CDM	0.359136	2.4428	34
Phase II conjug.	HepaRG_FBS	0.385228	2.34334	34
Phase II conjug.	HuH7_CDM	0	3.81173	34
Phase II conjug.	HuH7_FBS	0.016397	3.74923	34
Transporters	PHH	1	0	22
Transporters	HepaRG_CDM	0.262407	2.20326	22
Transporters	HepaRG_FBS	0.16579	2.49187	22
Transporters	HuH7_CDM	0	2.9871	22
Transporters	HuH7_FBS	0.0338757	2.88591	22
